# A pandemic clonal lineage of the wheat blast fungus

**DOI:** 10.1101/2022.06.06.494979

**Authors:** Sergio M. Latorre, Vincent M. Were, Andrew J. Foster, Thorsten Langner, Angus Malmgren, Adeline Harant, Soichiro Asuke, Sarai Reyes-Avila, Dipali Rani Gupta, Cassandra Jensen, Weibin Ma, Nur Uddin Mahmud, Md. Shåbab Mehebub, Rabson M. Mulenga, Abu Naim Md. Muzahid, Sanjoy Kumar Paul, S. M. Fajle Rabby, Abdullah Al Mahbub Raha, Lauren Ryder, Ram-Krishna Shrestha, Suwilanji Sichilima, Darren M. Soanes, Pawan Kumar Singh, Alison R. Bentley, Diane G. O. Saunders, Yukio Tosa, Daniel Croll, Kurt H Lamour, Tofazzal Islam, Batiseba Tembo, Joe Win, Nicholas J. Talbot, Hernán A. Burbano, Sophien Kamoun

**Affiliations:** Centre for Life’s Origins and Evolution, Department of Genetics, Evolution and Environment, University College London; London, UK; The Sainsbury Laboratory, University of East Anglia; Norwich Research Park, Norwich, UK; Graduate School of Agricultural Science, Kobe University; Kobe, Japan; Institute of Biotechnology and Genetic Engineering, Bangabandhu Sheikh Mujibur Rahman Agricultural University; Gazipur, Bangladesh; John Innes Centre, Norwich Research Park, Norwich, UK; Zambia Agricultural Research Institute, Mt. Makulu Central Research Station; Lusaka, Zambia; University of Exeter; Exeter, UK; International Maize and Wheat Improvement Center, (CIMMYT); Texcoco, Mexico; Laboratory of Evolutionary Genetics, Institute of Biology, University of Neuchâtel; Switzerland; Department of Entomology and Plant Pathology, University of Tennessee; Knoxville, USA

## Abstract

Wheat, the most important food crop, is threatened by a blast disease pandemic. Here, we show that a clonal lineage of the wheat blast fungus recently spread to Asia and Africa following two independent introductions from South America. Through a combination of genome analyses and laboratory experiments, we show that the decade-old blast pandemic lineage can be controlled by the Rmg8 disease resistance gene and is sensitive to strobilurin fungicides. However, we also highlight the potential of the pandemic clone to evolve fungicide-insensitive variants and sexually recombine with African lineages. This underscores the urgent need for genomic surveillance to track and mitigate the spread of wheat blast outside of South America, and to guide pre-emptive wheat breeding for blast resistance.
