## Supplemental Table 1 for "A pandemic clonal lineage of the wheat blast fungus"

# Table S1. Dataset of isolates used in the Monsterplex Analysis. Isolates with both types of data were used for Quality Control analyses.
ID	DATA_TYPE	QC_Mismatch	QC_Gaps	HOST
0903-4	SNP_Genotypes	NA	NA	Oryza_sativa
1836-3	SNP_Genotypes	NA	NA	Oryza_sativa
37	WGS	NA	NA	Triticum_aestivum
117	WGS	NA	NA	Triticum_aestivum
127	WGS	NA	NA	Triticum_aestivum
169	WGS	NA	NA	Triticum_aestivum
204	WGS	NA	NA	Triticum_aestivum
205	WGS	NA	NA	Triticum_aestivum
363	WGS	NA	NA	Digitaria_sanguinalis
364	WGS	NA	NA	Oryza_sativa
658	WGS	NA	NA	Oryza_sativa
678	WGS	NA	NA	Oryza_sativa
10880	WGS	NA	NA	Oryza_sativa
032i	WGS	NA	NA	Triticum_aestivum
053i	WGS	NA	NA	Triticum_aestivum
12.0.007i	WGS	NA	NA	Urochloa
12.0.009i	WGS	NA	NA	Urochloa
12.0.012i	WGS	NA	NA	Urochloa
12.0.051i	WGS	NA	NA	Rhynchelytrum_repens
12.0.073	WGS	NA	NA	Avena_sativa
12.0.194	WGS	NA	NA	Elionorus_candidus
12.0.321	WGS	NA	NA	Avena_sativa
12.0.326	WGS	NA	NA	Echinochloa_crusgalli
12.0.345	WGS	NA	NA	Avena_sativa
12.0.347	WGS	NA	NA	Avena_sativa
12.0.368	WGS	NA	NA	Urochloa
12.0.534i	WGS	NA	NA	Eleusine_indica
12.0.535i	WGS	NA	NA	Cenchrus_echinatus
12.0.555i	WGS	NA	NA	Digitaria_sanguinalis
12.0.642i	WGS	NA	NA	Cenchrus_echinatus
12.1.014	WGS	NA	NA	Triticum_aestivum
12.1.037	WGS	NA	NA	Triticum_aestivum
12.1.078	WGS	NA	NA	Triticum_aestivum
12.1.181	WGS	NA	NA	Triticum_aestivum
12.1.205	WGS	NA	NA	Triticum_aestivum
12.1.217	WGS	NA	NA	Triticum_aestivum
12.1.225	WGS	NA	NA	Triticum_aestivum
12.1.234	WGS	NA	NA	Triticum_aestivum
12.1.241	WGS	NA	NA	Triticum_aestivum
12.1.291	WGS	NA	NA	Triticum_aestivum
13FM-16-1	WGS	NA	NA	Oryza_sativa
13FM-24-1	WGS	NA	NA	Oryza_sativa
13FM-3-2	WGS	NA	NA	Oryza_sativa
13FM-5-1	WGS	NA	NA	Oryza_sativa
13FM-9-1	WGS	NA	NA	Oryza_sativa
70-15	WGS	NA	NA	Oryza_sativa
76_3	WGS	NA	NA	Oryza_sativa
82_0835	WGS	NA	NA	Oryza_sativa
87-120_g	WGS	NA	NA	Oryza_sativa
88A	SNP_Genotypes	NA	NA	Oryza_sativa
90_4_1	WGS	NA	NA	Oryza_sativa
98-06_g	WGS	NA	NA	Oryza_sativa
A-PH-38	WGS	NA	NA	Oryza_sativa
A-PHL-64	WGS	NA	NA	Oryza_sativa
AK1	SNP_Genotypes	NA	NA	Lolium_perenne
Arcadia_g	WGS	NA	NA	Setaria
ARG-60	WGS	NA	NA	Oryza_sativa
ARG-61	WGS	NA	NA	Oryza_sativa
AV1-1-1	WGS	NA	NA	Oryza_sativa
B157	WGS	NA	NA	Oryza_sativa
B2_g	WGS	NA	NA	Triticum_aestivum
B51_g	WGS	NA	NA	Eleusine_indica
B71	WGS	NA	NA	Triticum_aestivum
B71_g	WGS	NA	NA	Triticum_aestivum
BD0024	WGS	NA	NA	Oryza_sativa
Bd8401_g	WGS	NA	NA	Brachiaria_distachya
BdBar16-1_g	WGS	NA	NA	Triticum_aestivum
BdJes16-1_g	WGS	NA	NA	Triticum_aestivum
BdMeh16-1_g	WGS	NA	NA	Triticum_aestivum
BF17	WGS	NA	NA	Oryza_sativa
BF32	WGS	NA	NA	Oryza_sativa
BF48	WGS	NA	NA	Oryza_sativa
BF5	WGS	NA	NA	Oryza_sativa
BJ-90-611	WGS	NA	NA	Oryza_sativa
BJ08-8-1	WGS	NA	NA	Oryza_sativa
Bm88324_g	WGS	NA	NA	Brachiaria_mutica
BN0293	WGS	NA	NA	Oryza_sativa
BR0026	WGS	NA	NA	Oryza_sativa
Br10	SNP_Genotypes	NA	NA	Oryza_sativa
Br116.5	WGS	NA	NA	Triticum_aestivum
Br117.1	SNP_Genotypes	NA	NA	NA
Br118.2	WGS	NA	NA	Triticum_aestivum
Br127.1	SNP_Genotypes	NA	NA	NA
Br13	SNP_Genotypes	NA	NA	Oryza_sativa
Br130_g	WGS	NA	NA	Triticum_aestivum
Br130.8	SNP_Genotypes	NA	NA	Triticum_aestivum
Br15	SNP_Genotypes	NA	NA	Oryza_sativa
Br3	SNP_Genotypes	NA	NA	NA
Br32	Both	0	1	Triticum_aestivum
Br35	WGS	NA	NA	Urochloa_plantaginea
Br46	SNP_Genotypes	NA	NA	NA
Br48	WGS	NA	NA	Triticum_aestivum
Br49	SNP_Genotypes	NA	NA	NA
Br50	SNP_Genotypes	NA	NA	NA
Br58	Both	0	0	Avena_sativa
Br62	SNP_Genotypes	NA	NA	Eleusine_indica
Br62_g	WGS	NA	NA	Eleusine_indica
Br7_g	WGS	NA	NA	Triticum_aestivum
Br8	SNP_Genotypes	NA	NA	Triticum_aestivum
Br80_g	WGS	NA	NA	Triticum_aestivum
BTBa_B1	Both	0	1	Hordeum_vulgare
BTBa_B2	Both	0	1	Hordeum_vulgare
BTG_S6e	SNP_Genotypes	NA	NA	Triticum_aestivum
BTGP-6-C-4-	SNP_Genotypes	NA	NA	Triticum_aestivum
BTGP-6-c-7-	SNP_Genotypes	NA	NA	Triticum_aestivum
BTGP-6e	Both	0	2	Triticum_aestivum
BTGP1_b	Both	0	1	Triticum_aestivum
BTGS-6-b-2-	SNP_Genotypes	NA	NA	Triticum_aestivum
BTGS6f	Both	0	1	Triticum_aestivum
BTGS6g	Both	0	1	Triticum_aestivum
BTGS6h	Both	0	1	Triticum_aestivum
BTJP-1-a-	SNP_Genotypes	NA	NA	Triticum_aestivum
BTJP-4-1	Both	0	0	Triticum_aestivum
BTJP-4-1-	SNP_Genotypes	NA	NA	Triticum_aestivum
BTJP-4-3	SNP_Genotypes	NA	NA	Triticum_aestivum
BTJP-4-3-	SNP_Genotypes	NA	NA	Triticum_aestivum
BTJP-4c	SNP_Genotypes	NA	NA	Triticum_aestivum
BTJP-9c	SNP_Genotypes	NA	NA	Triticum_aestivum
BTJP4_11	Both	0	1	Triticum_aestivum
BTJP4_12	Both	0	1	Triticum_aestivum
BTJP4_16	Both	0	1	Triticum_aestivum
BTJP4_18	Both	0	1	Triticum_aestivum
BTJP4-4	SNP_Genotypes	NA	NA	Triticum_aestivum
BTJP4-5	Both	0	1	Triticum_aestivum
BTJP4-6	Both	0	1	Triticum_aestivum
BTMaU-10-a-	SNP_Genotypes	NA	NA	Triticum_aestivum
BTMaU-10-b-	SNP_Genotypes	NA	NA	Triticum_aestivum
BTMaV-10-a-	SNP_Genotypes	NA	NA	Triticum_aestivum
BTMB-5-0-	SNP_Genotypes	NA	NA	Triticum_aestivum
BTMP_S13_1	Both	0	1	Triticum_aestivum
BTMP_S13-2	Both	0	0	Triticum_aestivum
BTMP-182-5	SNP_Genotypes	NA	NA	Triticum_aestivum
BTMP-1827-1	SNP_Genotypes	NA	NA	Triticum_aestivum
BTMP-1827-2	SNP_Genotypes	NA	NA	Triticum_aestivum
BTMP-1828-4	SNP_Genotypes	NA	NA	Triticum_aestivum
BTMP-1828-5	SNP_Genotypes	NA	NA	Triticum_aestivum
BTMP-1830-1	SNP_Genotypes	NA	NA	Triticum_aestivum
BTMP-1830-4	SNP_Genotypes	NA	NA	Triticum_aestivum
BTMP-184-3	SNP_Genotypes	NA	NA	Triticum_aestivum
BTMP-1843-1	SNP_Genotypes	NA	NA	Triticum_aestivum
BTMP-1845-1	SNP_Genotypes	NA	NA	Triticum_aestivum
BTMP-1845-3	SNP_Genotypes	NA	NA	Triticum_aestivum
BTMP-186-3	SNP_Genotypes	NA	NA	Triticum_aestivum
BTMP-186-4	SNP_Genotypes	NA	NA	Triticum_aestivum
BTMP-189-1	SNP_Genotypes	NA	NA	Triticum_aestivum
BTMP-189-2	SNP_Genotypes	NA	NA	Triticum_aestivum
BTMP-191-2	SNP_Genotypes	NA	NA	Triticum_aestivum
BTMP-1910-3	SNP_Genotypes	NA	NA	Triticum_aestivum
BTMP-192-3	SNP_Genotypes	NA	NA	Triticum_aestivum
BTMP-193-3	SNP_Genotypes	NA	NA	Triticum_aestivum
BTMP-194-1	SNP_Genotypes	NA	NA	Triticum_aestivum
BTMP-194-2	SNP_Genotypes	NA	NA	Triticum_aestivum
BTMP-195-1	SNP_Genotypes	NA	NA	Triticum_aestivum
BTMP-195-2	SNP_Genotypes	NA	NA	Triticum_aestivum
BTMP-196-2	SNP_Genotypes	NA	NA	Triticum_aestivum
BTMP-197-3	SNP_Genotypes	NA	NA	Triticum_aestivum
BTMP-198-1	SNP_Genotypes	NA	NA	Triticum_aestivum
BTMP-199-3	SNP_Genotypes	NA	NA	Triticum_aestivum
BTMP-199-7	SNP_Genotypes	NA	NA	Triticum_aestivum
BTMP-202-1	SNP_Genotypes	NA	NA	Triticum_aestivum
BTMP-202-4	SNP_Genotypes	NA	NA	Triticum_aestivum
BTMP-203-5	SNP_Genotypes	NA	NA	Triticum_aestivum
BTMP-204-2	SNP_Genotypes	NA	NA	Triticum_aestivum
BTMP-204-9	SNP_Genotypes	NA	NA	Triticum_aestivum
BTMP-206-5	SNP_Genotypes	NA	NA	Triticum_aestivum
BTMP-208-6	SNP_Genotypes	NA	NA	Triticum_aestivum
BTMP-2801-1	SNP_Genotypes	NA	NA	Triticum_aestivum
BTMP-2801-5	SNP_Genotypes	NA	NA	Triticum_aestivum
BTMP-2807-4	SNP_Genotypes	NA	NA	Triticum_aestivum
BTMP-2g	SNP_Genotypes	NA	NA	Triticum_aestivum
BTTrp_5	Both	0	1	Panicum_repens
BTTrp_6	Both	0	1	Panicum_repens
CD0073	WGS	NA	NA	Oryza_sativa
CD0203	WGS	NA	NA	Oryza_sativa
CD156	Both	0	0	Eleusine_indica
CH0052	WGS	NA	NA	Oryza_sativa
CH0063	WGS	NA	NA	Oryza_sativa
CH0092	WGS	NA	NA	Oryza_sativa
CH0328	WGS	NA	NA	Oryza_sativa
CH0333	WGS	NA	NA	Oryza_sativa
CH0532	WGS	NA	NA	Oryza_sativa
CH0549	WGS	NA	NA	Oryza_sativa
CH0595	WGS	NA	NA	Oryza_sativa
CH0680	WGS	NA	NA	Oryza_sativa
CH0689	WGS	NA	NA	Oryza_sativa
CH0701	WGS	NA	NA	Oryza_sativa
CH0860	WGS	NA	NA	Oryza_sativa
CH0999	WGS	NA	NA	Oryza_sativa
CH1016	WGS	NA	NA	Oryza_sativa
CH1019	WGS	NA	NA	Oryza_sativa
CHNOS59-6-11	SNP_Genotypes	NA	NA	Oryza_sativa
CHNOS60-8-1	SNP_Genotypes	NA	NA	Oryza_sativa
CHRF_g	WGS	NA	NA	Lolium_perenne
CHW_g	WGS	NA	NA	Lolium_perenne
CL0026	WGS	NA	NA	Oryza_sativa
CL3-6-7	WGS	NA	NA	Oryza_sativa
DB11-621	WGS	NA	NA	Oryza_sativa
E-BRD-52	WGS	NA	NA	Oryza_sativa
E-KYA-65	WGS	NA	NA	Oryza_sativa
E-RWD-4-	WGS	NA	NA	Oryza_sativa
E-RWD-43	WGS	NA	NA	Oryza_sativa
E-TZA-25	WGS	NA	NA	Oryza_sativa
E-TZN-22	WGS	NA	NA	Oryza_sativa
E-TZN-24	WGS	NA	NA	Oryza_sativa
E-TZN-27	WGS	NA	NA	Oryza_sativa
E-UGD-47	WGS	NA	NA	Oryza_sativa
EI9411_g	WGS	NA	NA	Eleusine_indica
EI9604_g	WGS	NA	NA	Eleusine_indica
FH_g	WGS	NA	NA	Lolium_perenne
FI5	SNP_Genotypes	NA	NA	Lolium_perenne
FJ0204804	WGS	NA	NA	Oryza_sativa
FJ11SH-527-1	WGS	NA	NA	Oryza_sativa
FJ11YD-673-1	WGS	NA	NA	Oryza_sativa
FJ12JN-084-3	WGS	NA	NA	Oryza_sativa
FJ13SH05-2	WGS	NA	NA	Oryza_sativa
FJ2000-62A	WGS	NA	NA	Oryza_sativa
FJ2000-69A	WGS	NA	NA	Oryza_sativa
FJ2001-112B	WGS	NA	NA	Oryza_sativa
FJ2003-001A1	WGS	NA	NA	Oryza_sativa
FJ2005113B	WGS	NA	NA	Oryza_sativa
FJ2006-60A3	WGS	NA	NA	Oryza_sativa
FJ43ZB15-68	WGS	NA	NA	Oryza_sativa
FJ72ZC7-77	WGS	NA	NA	Oryza_sativa
FJ78-JJ	WGS	NA	NA	Oryza_sativa
FJ81-JY	WGS	NA	NA	Oryza_sativa
FJ81-MH	WGS	NA	NA	Oryza_sativa
FJ81-SW	WGS	NA	NA	Oryza_sativa
FJ81-ZP	WGS	NA	NA	Oryza_sativa
FJ81221ZB11-14	WGS	NA	NA	Oryza_sativa
FJ81278_g	WGS	NA	NA	Oryza_sativa
FJ86-CT	WGS	NA	NA	Oryza_sativa
FJ86061ZE3-39	WGS	NA	NA	Oryza_sativa
FJ95054B	WGS	NA	NA	Oryza_sativa
FJ95085AZB13-116	WGS	NA	NA	Oryza_sativa
FJ98099	WGS	NA	NA	Oryza_sativa
FJ99138	WGS	NA	NA	Oryza_sativa
FJSH0703	WGS	NA	NA	Oryza_sativa
FR13_g	WGS	NA	NA	Oryza_sativa
G17_g	WGS	NA	NA	Eragrostis_curvula
G22_g	SNP_Genotypes	NA	NA	Eleusine_coracana
GD-05-029b	WGS	NA	NA	Oryza_sativa
GD06-53	WGS	NA	NA	Oryza_sativa
GD08-2025	WGS	NA	NA	Oryza_sativa
GFEC1-5-1	SNP_Genotypes	NA	NA	Eleusine_coracana
GFSI1-7-2	Both	0	0	Setaria_italica
GG11_g	WGS	NA	NA	Lolium_perenne
GLHN3	WGS	NA	NA	Oryza_sativa
GLHN4	WGS	NA	NA	Oryza_sativa
GrF52_g	WGS	NA	NA	Setaria_viridis
Guy11	Both	0	0	Oryza_sativa
HB-14	WGS	NA	NA	Oryza_sativa
HB-LTH18	WGS	NA	NA	Oryza_sativa
HN-0812-3	WGS	NA	NA	Oryza_sativa
HN-158	WGS	NA	NA	Oryza_sativa
HN0001	WGS	NA	NA	Oryza_sativa
HN10-1604	WGS	NA	NA	Oryza_sativa
HN19311_g	WGS	NA	NA	Oryza_sativa
HO_g	WGS	NA	NA	NA
Hoku1	SNP_Genotypes	NA	NA	Oryza_sativa
IA1_g	WGS	NA	NA	Oryza_sativa
IB33_g	WGS	NA	NA	Oryza_sativa
IB49_g	WGS	NA	NA	Oryza_sativa
IC17_g	WGS	NA	NA	Oryza_sativa
IE1K_g	WGS	NA	NA	Oryza_sativa
IN0072	WGS	NA	NA	Oryza_sativa
IN0082	WGS	NA	NA	Oryza_sativa
IN0094	WGS	NA	NA	Oryza_sativa
IN77-16-1-1	SNP_Genotypes	NA	NA	Setaria_italica
IN77-20-1-1	SNP_Genotypes	NA	NA	Setaria_italica
IN77-31-1-1	SNP_Genotypes	NA	NA	Eleusine_coracana
IN77-36-1-1	SNP_Genotypes	NA	NA	Eleusine_indica
IN77-39-1-2	SNP_Genotypes	NA	NA	Eleusine_coracana
Ina168	Both	0	1	Oryza_sativa
Ina72	SNP_Genotypes	NA	NA	Oryza_sativa
Jan_03	SNP_Genotypes	NA	NA	Oryza_sativa
Jan_12	SNP_Genotypes	NA	NA	Oryza_sativa
JP0010	WGS	NA	NA	Oryza_sativa
JS-10-6-1-2	WGS	NA	NA	Oryza_sativa
JS08-611	WGS	NA	NA	Oryza_sativa
JS09-138	WGS	NA	NA	Oryza_sativa
JUM1	WGS	NA	NA	Oryza_sativa
JX-09Z116-1	WGS	NA	NA	Oryza_sativa
JX10-102	WGS	NA	NA	Oryza_sativa
JX11-141	WGS	NA	NA	Oryza_sativa
KA1-3-1	WGS	NA	NA	Oryza_sativa
KA2-1-1	WGS	NA	NA	Oryza_sativa
KANSV1-4-1	SNP_Genotypes	NA	NA	Setaria_viridis
KE017	WGS	NA	NA	Oryza_sativa
KE019	WGS	NA	NA	Oryza_sativa
KE041	WGS	NA	NA	Oryza_sativa
KE210	WGS	NA	NA	Oryza_sativa
KE255	WGS	NA	NA	Oryza_sativa
KE332	WGS	NA	NA	Oryza_sativa
KE415	WGS	NA	NA	Oryza_sativa
KE443	WGS	NA	NA	Oryza_sativa
KE473	WGS	NA	NA	Oryza_sativa
KE491	WGS	NA	NA	Oryza_sativa
Ken15-15-1	SNP_Genotypes	NA	NA	Eleusine_coracana
Ken53-33	SNP_Genotypes	NA	NA	Oryza_sativa
Ken54-04	SNP_Genotypes	NA	NA	Oryza_sativa
KJ201_g	WGS	NA	NA	Oryza_sativa
LA0005	WGS	NA	NA	Oryza_sativa
LA0021	WGS	NA	NA	Oryza_sativa
LpKY97_g	WGS	NA	NA	Lolium_perenne
LW3	SNP_Genotypes	NA	NA	Lolium_perenne
MC0016	WGS	NA	NA	Oryza_sativa
MD0929	WGS	NA	NA	Oryza_sativa
MG01	WGS	NA	NA	NA
MG02	WGS	NA	NA	Oryza_sativa
MG03	WGS	NA	NA	Eleusine_coracana
MG04	WGS	NA	NA	Eleusine_coracana
MG05	WGS	NA	NA	Setaria_italica
MG07	WGS	NA	NA	Cenchrus_sp
MG08	WGS	NA	NA	Setaria_italica
MG10	WGS	NA	NA	Oryza_sativa
MG12	WGS	NA	NA	Eleusine_coracana
ML0025	WGS	NA	NA	Oryza_sativa
ML33_g	WGS	NA	NA	Oryza_sativa
MZ5-1-6	Both	0	0	Eleusine_coracana
NG0104	WGS	NA	NA	Oryza_sativa
NG0110	WGS	NA	NA	Oryza_sativa
NG0135	WGS	NA	NA	Oryza_sativa
NG0153	WGS	NA	NA	Oryza_sativa
NI913	SNP_Genotypes	NA	NA	Setaria_viridis
NI922	SNP_Genotypes	NA	NA	Panicum_bisulcatum
Nich-2-3-2	WGS	NA	NA	Oryza_sativa
Nich-2-7-4	WGS	NA	NA	Oryza_sativa
NNPM1-2-1	SNP_Genotypes	NA	NA	Panicum_miliaceum
NNSI3-2-1	SNP_Genotypes	NA	NA	Setaria_italica
NP0037	WGS	NA	NA	Oryza_sativa
NP0041	WGS	NA	NA	Oryza_sativa
NP0052	WGS	NA	NA	Oryza_sativa
NP0061	WGS	NA	NA	Oryza_sativa
NP10-28-1-1-1	SNP_Genotypes	NA	NA	Eleusine_coracana
NRPM1-1-1	SNP_Genotypes	NA	NA	Panicum_miliaceum
NRSI2-2-2	SNP_Genotypes	NA	NA	Setaria_italica
NRSI3-1-1	SNP_Genotypes	NA	NA	Setaria_italica
P-2b	SNP_Genotypes	NA	NA	Oryza_sativa
P131_g	WGS	NA	NA	Oryza_sativa
P28_g	WGS	NA	NA	Bromus_tectorum
P29_g	WGS	NA	NA	Bromus_tectorum
P3_g	WGS	NA	NA	Triticum_durum
Pg1213-22_g	WGS	NA	NA	Festuca_arundinaceum
PgKY	Both	0	0	Lolium_perenne
PGPA	Both	0	0	Lolium_perenne
PH0103	WGS	NA	NA	Oryza_sativa
PH0118	WGS	NA	NA	Oryza_sativa
PH14	Both	0	1	Oryza_sativa
PH42_g	WGS	NA	NA	Eleusine_coracana
PL2-1_g	WGS	NA	NA	Lolium_multiflorum
PL3-1_g	WGS	NA	NA	Lolium_multiflorum
PO-02-7306	SNP_Genotypes	NA	NA	Oryza_sativa
PO-02-7501	SNP_Genotypes	NA	NA	Oryza_sativa
PO-04-7501	SNP_Genotypes	NA	NA	Oryza_sativa
PO-12-7301	SNP_Genotypes	NA	NA	Oryza_sativa
PO-12-7301-2	SNP_Genotypes	NA	NA	Oryza_sativa
PR0009	WGS	NA	NA	Oryza_sativa
PY0925	Both	0	0	Triticum_aestivum
PY1	WGS	NA	NA	Lolium_sp
PY3	WGS	NA	NA	Eragrostis_sp
PY36.1	Both	0	0	Triticum_aestivum
PY5003	Both	0	0	Triticum_aestivum
PY5010	Both	0	0	Triticum_aestivum
PY5033	Both	0	0	Triticum_aestivum
PY6017	Both	0	0	Triticum_aestivum
PY6045	Both	0	0	Triticum_aestivum
PY86.1	Both	0	0	Triticum_aestivum
RB-3a	SNP_Genotypes	NA	NA	Oryza_sativa
RBK-1	SNP_Genotypes	NA	NA	Oryza_sativa
RMg-DI_g	WGS	NA	NA	Oryza_sativa
SA05-144	WGS	NA	NA	Setaria_viridis
SA05-43	WGS	NA	NA	Setaria_viridis
Sar-2-20-1	WGS	NA	NA	Oryza_sativa
Sar-AD3-5	WGS	NA	NA	Oryza_sativa
SC-10-120-65-2	WGS	NA	NA	Oryza_sativa
SC-10-25-44-1	WGS	NA	NA	Oryza_sativa
SP0005	WGS	NA	NA	Oryza_sativa
SSFL02_g	WGS	NA	NA	Stenotaphrum_secundatum
SSFL14-3_g	WGS	NA	NA	Stenotaphrum_secundatum
STPM1-3-2	SNP_Genotypes	NA	NA	Panicum_miliaceum
STPM4-2-2	SNP_Genotypes	NA	NA	Panicum_miliaceum
SV9610-1_g	WGS	NA	NA	Setaria_viridis
SV9623-1_g	WGS	NA	NA	Setaria_viridis
SZEC1-1-1	SNP_Genotypes	NA	NA	Eleusine_coracana
SZPM1-1-1	SNP_Genotypes	NA	NA	Panicum_miliaceum
T25_g	WGS	NA	NA	Triticum_aestivum
TF05-1_g	WGS	NA	NA	NA
TG004	WGS	NA	NA	Oryza_sativa
TH0014	WGS	NA	NA	Oryza_sativa
TH0017	WGS	NA	NA	Oryza_sativa
TH12	WGS	NA	NA	NA
TH16	Both	0	0	Hordeum_vulgare
TH3	WGS	NA	NA	Oryza_sativa
TP1	SNP_Genotypes	NA	NA	Lolium_perenne
TP2	SNP_Genotypes	NA	NA	Lolium_perenne
TW-1-1-1-B-1	WGS	NA	NA	Oryza_sativa
TW-12CY-TB1-2	WGS	NA	NA	Oryza_sativa
TW-12HL-DF1-2	WGS	NA	NA	Oryza_sativa
TW-12HL-YL2-1	WGS	NA	NA	Oryza_sativa
TW-12TD-RH1-1	WGS	NA	NA	Oryza_sativa
TW-12TN-HB2-2	WGS	NA	NA	Oryza_sativa
TW-12YL-DL3-2	WGS	NA	NA	Oryza_sativa
TW-12YL-DP1-1	WGS	NA	NA	Oryza_sativa
TW-12YL-TT4-1	WGS	NA	NA	Oryza_sativa
TW-2-7-2-A-1	WGS	NA	NA	Oryza_sativa
TW-6-2-2-B-1	WGS	NA	NA	Oryza_sativa
TW-6-43-1	WGS	NA	NA	Oryza_sativa
TW-CYBP1-3	WGS	NA	NA	Oryza_sativa
TW-PT1-1	WGS	NA	NA	Oryza_sativa
TW-PT3-1	WGS	NA	NA	Oryza_sativa
TW-PT6-1	WGS	NA	NA	Oryza_sativa
TW-TN4-2	WGS	NA	NA	Oryza_sativa
TZ090	WGS	NA	NA	Oryza_sativa
UFVPY254	SNP_Genotypes	NA	NA	Triticum_aestivum
UFVPY261	SNP_Genotypes	NA	NA	Triticum_aestivum
UFVPY270	SNP_Genotypes	NA	NA	Triticum_aestivum
UFVPY273	SNP_Genotypes	NA	NA	Triticum_aestivum
UFVPY274	SNP_Genotypes	NA	NA	Triticum_aestivum
UFVPY275	SNP_Genotypes	NA	NA	Triticum_aestivum
UFVPY304	SNP_Genotypes	NA	NA	Triticum_aestivum
UFVPY311	SNP_Genotypes	NA	NA	Triticum_aestivum
UFVPY320	SNP_Genotypes	NA	NA	Triticum_aestivum
UFVPY330	SNP_Genotypes	NA	NA	Triticum_aestivum
UFVPY338	SNP_Genotypes	NA	NA	Triticum_aestivum
UFVPY352	SNP_Genotypes	NA	NA	Triticum_aestivum
UFVPY363	SNP_Genotypes	NA	NA	Triticum_aestivum
UFVPY365	SNP_Genotypes	NA	NA	Triticum_aestivum
UFVPY366	SNP_Genotypes	NA	NA	Triticum_aestivum
UFVPY369	SNP_Genotypes	NA	NA	Triticum_aestivum
UFVPY373	SNP_Genotypes	NA	NA	Triticum_aestivum
UFVPY375	SNP_Genotypes	NA	NA	Triticum_aestivum
UFVPY392	SNP_Genotypes	NA	NA	Triticum_aestivum
UFVPY398	SNP_Genotypes	NA	NA	Triticum_aestivum
UFVPY402	SNP_Genotypes	NA	NA	Triticum_aestivum
UFVPY410	SNP_Genotypes	NA	NA	Triticum_aestivum
UFVPY412	SNP_Genotypes	NA	NA	Triticum_aestivum
UFVPY416	SNP_Genotypes	NA	NA	Triticum_aestivum
UFVPY419	SNP_Genotypes	NA	NA	Triticum_aestivum
UFVPY423	SNP_Genotypes	NA	NA	Triticum_aestivum
UFVPY425	SNP_Genotypes	NA	NA	Triticum_aestivum
UFVPY427	SNP_Genotypes	NA	NA	Triticum_aestivum
UFVPY438	SNP_Genotypes	NA	NA	Triticum_aestivum
UFVPY446	SNP_Genotypes	NA	NA	Triticum_aestivum
UFVPY462	SNP_Genotypes	NA	NA	Triticum_aestivum
UFVPY470	SNP_Genotypes	NA	NA	Triticum_aestivum
UFVPY471	SNP_Genotypes	NA	NA	Triticum_aestivum
UFVPY472	SNP_Genotypes	NA	NA	Triticum_aestivum
UFVPY478	SNP_Genotypes	NA	NA	Triticum_aestivum
UFVPY479	SNP_Genotypes	NA	NA	Triticum_aestivum
UFVPY492	SNP_Genotypes	NA	NA	Triticum_aestivum
UFVPY503	SNP_Genotypes	NA	NA	Triticum_aestivum
UFVPY510	SNP_Genotypes	NA	NA	Triticum_aestivum
UFVPY593	SNP_Genotypes	NA	NA	Triticum_aestivum
UFVPY599	SNP_Genotypes	NA	NA	Triticum_aestivum
UFVPY604	SNP_Genotypes	NA	NA	Triticum_aestivum
UFVPY652	SNP_Genotypes	NA	NA	Triticum_aestivum
UFVPY661	SNP_Genotypes	NA	NA	Triticum_aestivum
UFVPY727	SNP_Genotypes	NA	NA	Triticum_aestivum
UFVPY728	SNP_Genotypes	NA	NA	Triticum_aestivum
UFVPY730	SNP_Genotypes	NA	NA	Triticum_aestivum
UFVPY731	SNP_Genotypes	NA	NA	Triticum_aestivum
UFVPY741	SNP_Genotypes	NA	NA	Triticum_aestivum
UFVPY754	SNP_Genotypes	NA	NA	Triticum_aestivum
UFVPY755	SNP_Genotypes	NA	NA	Triticum_aestivum
UFVPY756	SNP_Genotypes	NA	NA	Triticum_aestivum
UFVPY757	SNP_Genotypes	NA	NA	Triticum_aestivum
UFVPY759	SNP_Genotypes	NA	NA	Triticum_aestivum
UFVPY760	SNP_Genotypes	NA	NA	Triticum_aestivum
UFVPY787	SNP_Genotypes	NA	NA	Triticum_aestivum
UFVPY793	SNP_Genotypes	NA	NA	Triticum_aestivum
UFVPY811	SNP_Genotypes	NA	NA	Triticum_aestivum
UFVPY813	SNP_Genotypes	NA	NA	Triticum_aestivum
UFVPY815	SNP_Genotypes	NA	NA	Triticum_aestivum
UFVPY833	SNP_Genotypes	NA	NA	Triticum_aestivum
UFVPY838	SNP_Genotypes	NA	NA	Triticum_aestivum
UFVPY846	SNP_Genotypes	NA	NA	Triticum_aestivum
UFVPY888	SNP_Genotypes	NA	NA	Triticum_aestivum
UFVPY889	SNP_Genotypes	NA	NA	Triticum_aestivum
UFVPY914	SNP_Genotypes	NA	NA	Triticum_aestivum
UFVPY933	SNP_Genotypes	NA	NA	Triticum_aestivum
UFVPY935	SNP_Genotypes	NA	NA	Triticum_aestivum
UFVPY936	SNP_Genotypes	NA	NA	Triticum_aestivum
UG08	WGS	NA	NA	Oryza_sativa
US0031	WGS	NA	NA	Oryza_sativa
US0098	WGS	NA	NA	Oryza_sativa
US71	Both	0	0	Setaria_sp.
V0108	WGS	NA	NA	Oryza_sativa
v86010_g	WGS	NA	NA	NA
VHG4.5	SNP_Genotypes	NA	NA	Oryza_sativa
VHT3.3	SNP_Genotypes	NA	NA	Oryza_sativa
VHT6.1	SNP_Genotypes	NA	NA	Oryza_sativa
VO104	WGS	NA	NA	Oryza_sativa
VO113	WGS	NA	NA	Oryza_sativa
VTB6.1	WGS	NA	NA	NA
W-BEN-12-	WGS	NA	NA	Oryza_sativa
W-BFA-16-	WGS	NA	NA	Oryza_sativa
W-BKF-15	WGS	NA	NA	Oryza_sativa
W-BKF-15-	WGS	NA	NA	Oryza_sativa
W-GHA-7	WGS	NA	NA	Oryza_sativa
W-MAL-17	WGS	NA	NA	Oryza_sativa
W-NGR-13	WGS	NA	NA	Oryza_sativa
W-TOG-5	WGS	NA	NA	Oryza_sativa
W-TOG-5-	WGS	NA	NA	Oryza_sativa
WBKY11_g	WGS	NA	NA	Triticum_aestivum
WD-3-1	WGS	NA	NA	Oryza_sativa
WHTQ_g	WGS	NA	NA	Triticum_aestivum
WK3-1	SNP_Genotypes	NA	NA	Lolium_perenne
Y34_g	WGS	NA	NA	Oryza_sativa
YN07205e	WGS	NA	NA	Oryza_sativa
YN072310	WGS	NA	NA	Oryza_sativa
YN072311	WGS	NA	NA	Oryza_sativa
YN072313	WGS	NA	NA	Oryza_sativa
YN08181e	WGS	NA	NA	Oryza_sativa
YN08182c	WGS	NA	NA	Oryza_sativa
YN126311	WGS	NA	NA	Oryza_sativa
YN126441	WGS	NA	NA	Oryza_sativa
YN8773-19	WGS	NA	NA	Oryza_sativa
YN8773R-27	WGS	NA	NA	Oryza_sativa
YNPM4-1-1	SNP_Genotypes	NA	NA	Panicum_miliaceum
Z2-1	SNP_Genotypes	NA	NA	Eleusine_coracana
Z2-1_g	WGS	NA	NA	Eleusine_coracana
ZJ00-10	WGS	NA	NA	Oryza_sativa
ZJ08-41	WGS	NA	NA	Oryza_sativa
ZJ2011-7-1	WGS	NA	NA	Oryza_sativa
ZMW18_06	Both	0	1	Triticum_aestivum
ZMW18_08	Both	0	1	Triticum_aestivum
ZMW18_10	Both	0	1	Triticum_aestivum
ZMW18_11	Both	0	1	Triticum_aestivum
ZMW19_09	Both	0	1	Triticum_aestivum
ZMW19_13	Both	0	1	Triticum_aestivum
ZMW19_17	Both	0	1	Triticum_aestivum
ZMW20_03	Both	0	1	Triticum_aestivum
ZMW20_04	Both	0	1	Triticum_aestivum
ZMW20_07	Both	0	1	Triticum_aestivum
ZMW20_14	Both	0	1	Triticum_aestivum
ZMW20_15	Both	0	1	Triticum_aestivum
ZMW20_16	Both	0	1	Triticum_aestivum
