## Supplemental Table 2 for "A pandemic clonal lineage of the wheat blast fungus"

# Table S2. Dataset of selected wheat-infecting isolates with genome-wide information.
ID	Collection_Year	Mean_Depth	70-15_Genome_Covered
37	2012	29.2048	0.93803
117	2012	95.9453	0.951634
127	2012	58.9605	0.945607
169	2012	66.5772	0.946412
204	2012	56.5684	0.943535
205	2012	53.2565	0.943542
032i	2012	75.5812	0.950479
053i	2012	83.6499	0.949784
12.1.014	2012	24.8184	0.945557
12.1.037	2012	28.7968	0.940221
12.1.078	2012	33.9387	0.953297
12.1.181	2012	30.4092	0.952869
12.1.205	2012	33.204	0.942534
12.1.225	2012	27.7212	0.942257
12.1.234	2012	31.263	0.949331
12.1.241	2012	27.9219	0.944926
12.1.291	2012	29.7994	0.94132
B71	2012	192.581	0.951913
BdBar16-1	2016	65.1293	0.947339
Br116.5	1992	37.0807	0.917354
Br118.2	1992	29.0884	0.918752
BR32	1991	35.0524	0.932581
Br48	1990	79.3893	0.944264
Br7	1990	39.9653	0.924087
Br80	1991	62.6627	0.932779
BTBa-B1	2016	101.817	0.958717
BTBa-B2	2016	125.604	0.963431
BTGP1-b	2017	159.336	0.960793
BTGS6e	2017	140.972	0.959792
BTGS6f	2017	117.842	0.959288
BTGS6g	2017	184.686	0.960806
BTGS6h	2017	199.902	0.961155
BTJP4-1	2016	121.675	0.958845
BTJP4-11	2016	145.374	0.960423
BTJP4-12	2016	224.219	0.961311
BTJP4-15	2016	157.154	0.960313
BTJP4-16	2016	193.648	0.961177
BTJP4-18	2016	128.761	0.959838
BTJP4-2	2016	106.728	0.958107
BTJP4-3	2016	187.922	0.961358
BTJP4-5	2016	106.067	0.959637
BTJP4-6	2016	146.086	0.960472
BTJP4-9	2016	225.824	0.960888
BTMP-S13-1	2016	108.707	0.958975
BTMP-S13-2	2016	287.353	0.964919
P29	2014	110.807	0.945139
PY0925	2009	105.222	0.952624
PY25.1	2007	38.6108	0.95156
PY35.3	2007	68.1857	0.939179
PY36.1	2007	55.9641	0.941522
PY5003	2005	55.568	0.947195
PY5033	2005	52.4035	0.949142
PY5035	2005	49.3289	0.946466
PY6017	2006	49.9362	0.949404
PY6025	2006	39.6686	0.944785
PY6045	2006	92.1529	0.94822
PY6047	2006	24.4017	0.929267
T25	1988	140.679	0.937276
ZMW18-06	2018	46.1198	0.953781
ZMW18-08	2018	48.843	0.953379
ZMW18-10	2018	49.2702	0.952215
ZMW18-11	2018	47.0859	0.952094
ZMW19-09	2019	46.5355	0.953422
ZMW19-13	2019	44.83	0.951386
ZMW19-17	2019	50.5557	0.95324
ZMW20-03	2020	41.296	0.951496
ZMW20-04	2020	42.2344	0.951403
ZMW20-07	2020	46.0357	0.954119
ZMW20-14	2020	42.4127	0.951807
ZMW20-15	2020	45.5436	0.953194
ZMW20-16	2020	44.1748	0.951239
