## Supplemental Table 3 for "A pandemic clonal lineage of the wheat blast fungus"

# Table S3. Estimated evolutionary rates for wheat-infecting Magnaporthe oryzae lineages measured as substitutions / site / year.
Method	Mean	Low_95CI	High_95CI
BactDating	3.88E-07	2.74E-07	5.27E-07
BEAST2	6.71E-07	6.21E-07	7.59E-07
