## Supplemental Table 4 for "A pandemic clonal lineage of the wheat blast fungus"

# Table S4. Mating type crosses and fertility status.
Isolate	Isolate_Mating_type	Tester_strain	Tester_Mating_type	Presence_of_perithecia	Position_of_perithecia
ZMW20_07	MAT1-2	K1	MAT1-1	Yes	Tester
ZMW20_07	MAT1-2	E12	MAT1-1	Yes	Tester
ZMW20_07	MAT1-2	T26	MAT1-2	No	N/A
ZMW18_10	MAT1-2	K1	MAT1-1	Yes	Tester
ZMW18_10	MAT1-2	T15	MAT1-1	Yes	Tester
ZMW18_10	MAT1-2	T26	MAT1-2	No	N/A
ZMW20_16	MAT1-2	K1	MAT1-1	Yes	Tester
ZMW20_16	MAT1-2	E12	MAT1-1	Yes	Tester
ZMW20_16	MAT1-2	T26	MAT1-2	No	N/A
ZMW20_04	MAT1-2	K1	MAT1-1	Yes	Tester
ZMW18_06	MAT1-2	K1	MAT1-1	Yes	Tester
ZMW20_15	MAT1-2	K1	MAT1-1	Yes	Tester
